# Highly fucosylated *N*-glycans at the synaptic vesicle and neuronal plasma membrane

**DOI:** 10.1101/2022.07.06.499060

**Authors:** Mazdak M. Bradberry, Trenton M. Peters-Clarke, Evgenia Shishkova, Edwin R. Chapman, Joshua J. Coon

## Abstract

At neuronal synapses, synaptic vesicles (SVs) require glycoproteins for normal trafficking, and *N*-linked glycosylation is required for delivery of the major SV glycoproteins synaptophysin and SV2A to SVs. The molecular compositions of SV *N*-glycans, which may drive important neurobiological processes, are largely unknown. In this study, we combined organelle isolation techniques, fluorescence detection of *N*-glycans, and high-resolution mass spectrometry to characterize *N*-glycosylation at synapses and SVs from mouse brain. Detecting over 2,500 unique glycopeptides from over 550 glycoproteins, we found that abundant SV proteins harbor *N*-glycans with fucose on their complex antennae, and we identify a highly fucosylated *N*-glycan enriched in SVs as compared to synaptosomes. Antennary fucosylation was also characteristic of plasma membrane proteins and cell adhesion molecules with established roles in synaptic function and development. Our results represent the first defined *N*-glycoproteome of a neuronal organelle and raise new questions in the glycobiology of synaptic pruning and neuroinflammation.
