## Supplementary Table S3 for "Highly fucosylated *N*-glycans at the synaptic vesicle and neuronal plasma membrane"

comp	id
HexNAc-3_Hex-3	Fuc0
HexNAc-3_Hex-4	Fuc0
HexNAc-3_Hex-5	Fuc0
HexNAc-3_Hex-6	Fuc0
HexNAc-4_Hex-3	Fuc0
HexNAc-4_Hex-4	Fuc0
HexNAc-4_Hex-5	Fuc0
HexNAc-4_Hex-6	Fuc0
HexNAc-5_Hex-3	Fuc0
HexNAc-5_Hex-4	Fuc0
HexNAc-5_Hex-5	Fuc0
HexNAc-3_Hex-3_Fuc-1	Fuc1
HexNAc-3_Hex-4_Fuc-1	Fuc1
HexNAc-3_Hex-5_Fuc-1	Fuc1
HexNAc-3_Hex-6_Fuc-1	Fuc1
HexNAc-4_Hex-3_Fuc-1	Fuc1
HexNAc-4_Hex-4_Fuc-1	Fuc1
HexNAc-4_Hex-5_Fuc-1	Fuc1
HexNAc-4_Hex-6_Fuc-1	Fuc1
HexNAc-4_Hex-7_Fuc-1	Fuc1
HexNAc-5_Hex-3_Fuc-1	Fuc1
HexNAc-5_Hex-4_Fuc-1	Fuc1
HexNAc-5_Hex-5_Fuc-1	Fuc1
HexNAc-5_Hex-6_Fuc-1	Fuc1
HexNAc-3_Hex-4_Fuc-2	Fuc2
HexNAc-3_Hex-5_Fuc-2	Fuc2
HexNAc-3_Hex-6_Fuc-2	Fuc2
HexNAc-4_Hex-3_Fuc-2	Fuc2
HexNAc-4_Hex-4_Fuc-2	Fuc2
HexNAc-4_Hex-5_Fuc-2	Fuc2
HexNAc-4_Hex-6_Fuc-2	Fuc2
HexNAc-4_Hex-7_Fuc-2	Fuc2
HexNAc-5_Hex-4_Fuc-2	Fuc2
HexNAc-5_Hex-5_Fuc-2	Fuc2
HexNAc-5_Hex-6_Fuc-2	Fuc2
HexNAc-3_Hex-4_Fuc-3	Fuc3
HexNAc-3_Hex-6_Fuc-3	Fuc3
HexNAc-4_Hex-4_Fuc-3	Fuc3
HexNAc-4_Hex-5_Fuc-3	Fuc3
HexNAc-4_Hex-6_Fuc-3	Fuc3
HexNAc-5_Hex-3_Fuc-3	Fuc3
HexNAc-5_Hex-5_Fuc-3	Fuc3
HexNAc-5_Hex-6_Fuc-3	Fuc3
HexNAc-5_Hex-6_Fuc-4	Fuc4
HexNAc-2_Hex-3	Man3
HexNAc-2_Hex-3_Fuc-1	Man3F
HexNAc-2_Hex-4	Man4
HexNAc-2_Hex-4_Fuc-1	Man4F
HexNAc-2_Hex-5	Man5
HexNAc-2_Hex-5_Fuc-1	Man5F
HexNAc-2_Hex-6	Man6
HexNAc-2_Hex-6_Fuc-1	Man6F
HexNAc-2_Hex-7	Man7
HexNAc-2_Hex-7_Fuc-1	Man7F
HexNAc-2_Hex-8	Man8
HexNAc-2_Hex-9	Man9
HexNAc-2_Hex-6_Phospho-1	Phos
